# Scale-dependent associations between genetic similarity and aggregation behaviour in three toad lineages

**DOI:** 10.1101/453316

**Authors:** Kazuko Hase, Masato S. Abe

**Affiliations:** Department of General Systems Studies, The University of Tokyo, Meguro, Tokyo 153-8902, Japan; Graduate School of Global Environmental Studies, Kyoto University, Yoshidahonmachi, Sakyo-ku, Kyoto, 606-8501, Japan; Graduate School of Culture and Information Science, Doshisha University, Kyotanabe, Kyoto, 610-0394, Japan; Center for Advanced Intelligence Project, RIKEN, Chuo-ku, Tokyo, 103-0027, Japan; CBS-TOYOTA Collaboration Center, RIKEN, Wako, Saitama, 351-0198, Japan

**Keywords:** aggregation behaviour, genetic relatedness, kin recognition, major histocompatibility complex (MHC) gene, toad tadpole

## Abstract

Social aggregation is widespread in vertebrate larvae, yet how genetic relatedness shapes group cohesion remains poorly understood. In particular, the association between genetic similarity and social aggregation may depend on the scale at which genetic relatedness is evaluated. Here, we quantitatively examined aggregation behaviour in tadpoles from three lineages of Japanese toads, *Bufo japonicus*, *B. formosus*, and *B. gargarizans miyakonis*. We experimentally combined tadpole cohorts differing in relatedness and lineage and quantified aggregation using spatial dispersion analyses. We then examined relationships between aggregation behaviour and genetic variation using mitochondrial DNA (mtDNA), major histocompatibility complex (MHC) class II variation, and microsatellite diversity. Overall degree of aggregation did not differ significantly between sibling and non-sibling cohorts, and Morisita’s index provided no evidence that tadpoles formed separate clumps according to relatedness. However, the correlation between genetic variation and aggregation differed across scales of genetic relatedness: among non-sibling cohorts, greater mtDNA pairwise distance was associated with weaker aggregation, whereas among sibling cohorts, greater MHC amino-acid difference was associated with weaker aggregation. These results indicate that the degree of aggregation is related to genetic similarity across different scales of relatedness, rather than being explained by a simple sibling–non-sibling distinction. Our findings suggest that tadpole group cohesion is related to genetic similarity in a scale-dependent manner, highlighting the importance of considering the scale of genetic relatedness when investigating social discrimination in vertebrates, while the sensory and molecular mechanisms underlying these relationships remain to be determined.
