## Supplementary material for "Scale-dependent associations between genetic similarity and aggregation behaviour in three toad lineages": https://drive.google.com/drive/folders/1-v1jKJmNK315HN9XvzNd9V2O3JJH5L4t?usp=drive_link: Source data for MHC haplotype.xlsx

### Sheet:  Intra-lineage
Lineage	trial ID	individual ID	clutch	MHC classII
j+j	320-1R	320-1R-1	KM1	BJ１	BJ１
		320-1R-2		BJ１	BJ１
		320-1R-3		BJ１	BJ１
		320-1R-4		BJ１	BJ１
		320-1R-5		BJ１	BJ１
		320-1R-6		BJ１	BJ１
		320-1R-7		BJ１	BJ１
		320-1R-8		BJ１	BJ１
		320-1R-9		BJ１	BJ１
		320-1R-10		BJ１	BJ１
		320-1R-11		BJ１	BJ１
		320-1R-12		BJ１	BJ１
		320-1R-13		BJ１	BJ１
		320-1R-14		BJ１	BJ１
		320-1R-15		BJ１	BJ１
		320-1R-16		BJ１	BJ１
		320-1R-17		BJ１	BJ１
		320-1R-18		BJ１	BJ１
		320-1R-19		BJ１	BJ１
		320-1R-20		BJ１	BJ１
		320-1R-21		BJ１	BJ１
		320-1R-22		BJ１	BJ１
		320-1R-23		BJ１	BJ１
		320-1R-24		BJ１	BJ１
		320-1R-25		BJ１	BJ１
		320-1R-26	KM2	BJ２	BJ２
		320-1R-27		BJ２	BJ２
		320-1R-28		BJ２	BJ２
		320-1R-29		BJ２	BJ２
		320-1R-30		BJ２	BJ２
		320-1R-31		BJ２	BJ２
		320-1R-32		BJ２	BJ２
		320-1R-33		BJ２	BJ２
		320-1R-34		BJ２	BJ２
		320-1R-35		BJ１	BJ１
		320-1R-36		BJ１	BJ１
		320-1R-37		BJ１	BJ１
		320-1R-38		BJ２	BJ２
		320-1R-39		BJ２	BJ２
		320-1R-40		BJ２	BJ２
		320-1R-41		BJ１	BJ２
		320-1R-42		BJ２	BJ２
		320-1R-43		BJ１	BJ１
		320-1R-44		BJ１	BJ２
		320-1R-45		BJ１	BJ１
		320-1R-46		BJ１	BJ２
		320-1R-47		BJ１	BJ２
		320-1R-48		BJ１	BJ１
		320-1R-49		BJ１	BJ２
		320-1R-50		NA
	404-1R	404-1R1	KM2	BJ2	BJ2
		404-1R2		BJ2	BJ2
		404-1R3		BJ2	BJ2
		404-1R4		BJ1	BJ2
		404-1R5		BJ2	BJ2
		404-1R6		BJ2	BJ2
		404-1R7		BJ2	BJ2
		404-1R8		BJ1	BJ1
		404-1R9		BJ2	BJ2
		404-1R10		BJ2	BJ2
		404-1R11		BJ2	BJ2
		404-1R12		BJ2	BJ2
		404-1R13		BJ2	BJ2
		404-1R14		BJ2	BJ2
		404-1R15		BJ2	BJ2
		404-1R16		BJ2	BJ2
		404-1R17		BJ2	BJ2
		404-1R18		BJ2	BJ2
		404-1R19		BJ1	BJ2
		404-1R20		BJ2	BJ2
		404-1R21		BJ2	BJ2
		404-1R22		BJ2	BJ2
		404-1R23		BJ2	BJ2
		404-1R24		BJ2	BJ2
		404-1R25		BJ2	BJ2
		404-1R26	YW1	BJ1	BJ1
		404-1R27		BJ1	BJ1
		404-1R28		BJ1	BJ1
		404-1R29		BJ1	BJ1
		404-1R30		BJ1	BJ1
		404-1R31		BJ1	BJ1
		404-1R32		BJ1	BJ1
		404-1R33		BJ1	BJ1
		404-1R34		BJ1	BJ1
		404-1R35		BJ1	BJ6
		404-1R36		BJ1	BJ6
		404-1R37		BJ1	BJ6
		404-1R38		BJ1	BJ6
		404-1R39		BJ1	BJ6
		404-1R40		BJ1	BJ1
		404-1R41		BJ1	BJ1
		404-1R42		BJ1	BJ1
		404-1R43		BJ1	BJ1
		404-1R44		BJ1	BJ1
		404-1R45		BJ1	BJ1
		404-1R46		BJ1	BJ6
		404-1R47		BJ1	BJ6
		404-1R48		BJ1	BJ6
		404-1R49		BJ1	BJ6
		404-1R50		BJ1	BJ1
	416-1R	416-1R1	YW2	BJ1	BJ1
		416-1R2		BJ1	BJ1
		416-1R3		BJ1	BJ1
		416-1R4		BJ1	BJ1
		416-1R5		BJ1	BJ1
		416-1R6		BJ1	BJ1
		416-1R7		BJ1	BJ1
		416-1R8		BJ1	BJ1
		416-1R9		BJ1	BJ1
		416-1R10		BJ1	BJ1
		416-1R11		BJ1	BJ1
		416-1R12		BJ1	BJ1
		416-1R13		BJ1	BJ1
		416-1R14		BJ1	BJ1
		416-1R15		BJ1	BJ1
		416-1R16		BJ1	BJ1
		416-1R17		BJ1	BJ1
		416-1R18		BJ1	BJ1
		416-1R19		BJ1	BJ1
		416-1R20		BJ1	BJ1
		416-1R21		BJ1	BJ1
		416-1R22		BJ1	BJ1
		416-1R23		BJ1	BJ1
		416-1R24		BJ1	BJ1
		416-1R25		BJ1	BJ1
		416-1R26	YW3	BJ7	BJ8
		416-1R27		BJ7	BJ8
		416-1R28		BJ1	BJ1
		416-1R29		BJ1	BJ1
		416-1R30		BJ1	BJ8
		416-1R31		BJ1	BJ7
		416-1R32		BJ7	BJ8
		416-1R33		BJ7	BJ8
		416-1R34		BJ7	BJ8
		416-1R35		BJ7	BJ8
		416-1R36		BJ7	BJ8
		416-1R37		BJ7	BJ8
		416-1R38		BJ7	BJ8
		416-1R39		BJ7	BJ8
		416-1R40		BJ1	BJ1
		416-1R41		BJ7	BJ8
		416-1R42		NA	NA
		416-1R43		BJ7	BJ8
		416-1R44		BJ7	BJ8
		416-1R45		BJ7	BJ8
		416-1R46		BJ7	BJ8
		416-1R47		BJ7	BJ8
		416-1R48		BJ7	BJ8
		416-1R49		BJ7	BJ8
		416-1R50		BJ7	BJ8
	423-2L	423-2L1	YW4	BJ1	BJ1
		423-2L2		BJ1	BJ1
		423-2L3		BJ1	BJ9
		423-2L4		BJ1	BJ9
		423-2L5		BJ1	BJ9
		423-2L6		BJ1	BJ1
		423-2L7		BJ1	BJ1
		423-2L8		BJ1	BJ1
		423-2L9		BJ1	BJ1
		423-2L10		BJ1	BJ1
		423-2L11		BJ1	BJ1
		423-2L12		BJ1	BJ1
		423-2L13		BJ1	BJ1
		423-2L14		BJ1	BJ1
		423-2L15		BJ1	BJ1
		423-2L16		BJ1	BJ1
		423-2L17		BJ1	BJ1
		423-2L18		BJ1	BJ1
		423-2L19		BJ1	BJ1
		423-2L20		BJ1	BJ1
		423-2L21		BJ1	BJ1
		423-2L22		BJ1	BJ9
		423-2L23		BJ1	BJ1
		423-2L24		BJ1	BJ1
		423-2L25		BJ1	BJ1
		423-2L26	YW1	BJ1	BJ6
		423-2L27		BJ1	BJ1
		423-2L28		BJ1	BJ1
		423-2L29		BJ1	BJ1
		423-2L30		BJ1	BJ1
		423-2L31		BJ1	BJ1
		423-2L32		BJ1	BJ1
		423-2L33		BJ1	BJ6
		423-2L34		BJ1	BJ1
		423-2L35		BJ1	BJ1
		423-2L36		BJ1	BJ1
		423-2L37		BJ1	BJ1
		423-2L38		BJ1	BJ6
		423-2L39		BJ1	BJ1
		423-2L40		BJ1	BJ1
		423-2L41		BJ1	BJ1
		423-2L42		BJ1	BJ1
		423-2L43		BJ1	BJ1
		423-2L44		BJ1	BJ1
		423-2L45		BJ1	BJ6
		423-2L46		BJ1	BJ6
		423-2L47		BJ1	BJ1
		423-2L48		BJ1	BJ1
		423-2L49		BJ1	BJ6
		423-2L50		BJ1	BJ1
	429-2L	429-2L1	YW3	BJ1	BJ8
		429-2L2		BJ7	BJ8
		429-2L3		BJ7	BJ8
		429-2L4		BJ7	BJ8
		429-2L5		BJ7	BJ8
		429-2L6		BJ7	BJ8
		429-2L7		BJ7	BJ8
		429-2L8		BJ7	BJ8
		429-2L9		BJ7	BJ8
		429-2L10		BJ1	BJ8
		429-2L11		BJ1	BJ8
		429-2L12		BJ1	BJ8
		429-2L13		BJ7	BJ8
		429-2L14		BJ1	BJ7
		429-2L15		BJ1	BJ1
		429-2L16		BJ1	BJ1
		429-2L17		BJ1	BJ1
		429-2L18		BJ1	BJ1
		429-2L19		BJ1	BJ1
		429-2L20		BJ1	BJ1
		429-2L21		BJ1	BJ1
		429-2L22		BJ1	BJ1
		429-2L23		BJ1	BJ1
		429-2L24		BJ1	BJ1
		429-2L25		BJ1	BJ1
		429-2L26	OM1	BJ1	BJ10
		429-2L27		BJ1	BJ1
		429-2L28		BJ1	BJ1
		429-2L29		BJ1	BJ10
		429-2L30		BJ1	BJ1
		429-2L31		BJ1	BJ1
		429-2L32		BJ1	BJ1
		429-2L33		BJ1	BJ10
		429-2L34		BJ1	BJ1
		429-2L35		BJ1	BJ1
		429-2L36		BJ1	BJ10
		429-2L37		BJ1	BJ1
		429-2L38		BJ1	BJ1
		429-2L39		BJ1	BJ10
		429-2L40		BJ1	BJ10
		429-2L41		BJ1	BJ10
		429-2L42		BJ1	BJ10
		429-2L43		BJ1	BJ1
		429-2L44		BJ1	BJ10
		429-2L45		BJ1	BJ10
		429-2L46		BJ1	BJ10
		429-2L47		BJ1	BJ10
		429-2L48		BJ1	BJ10
		429-2L49		BJ1	BJ10
		429-2L50		BJ1	BJ10
f+f	429-1L	429-1L1	CB1	BJ3	BJ11
		429-1L2		BJ3	BJ3
		429-1L3		BJ3	BJ3
		429-1L4		BJ3	BJ11
		429-1L5		BJ3	BJ3
		429-1L6		BJ3	BJ3
		429-1L7		BJ3	BJ3
		429-1L8		BJ3	BJ3
		429-1L9		BJ11	BJ11
		429-1L10		BJ11	BJ11
		429-1L11		BJ11	BJ11
		429-1L12		BJ11	BJ11
		429-1L13		BJ3	BJ11
		429-1L14		BJ3	BJ11
		429-1L15		BJ3	BJ11
		429-1L16		BJ3	BJ11
		429-1L17		BJ11	BJ12
		429-1L18		BJ11	BJ12
		429-1L19		BJ3	BJ12
		429-1L20		BJ3	BJ12
		429-1L21		BJ11	BJ11
		429-1L22		BJ3	BJ12
		429-1L23		BJ11	BJ11
		429-1L24		BJ11	BJ11
		429-1L25		BJ3	BJ11
		429-1L26	RS1	BJ4	BJ4
		429-1L27		BJ4	BJ4
		429-1L28		BJ4	BJ4
		429-1L29		BJ4	BJ4
		429-1L30		BJ4	BJ4
		429-1L31		BJ4	BJ4
		429-1L32		BJ4	BJ4
		429-1L33		BJ4	BJ4
		429-1L34		BJ4	BJ4
		429-1L35		BJ4	BJ4
		429-1L36		BJ4	BJ4
		429-1L37		BJ4	BJ4
		429-1L38		BJ4	BJ4
		429-1L39		BJ4	BJ4
		429-1L40		BJ4	BJ4
		429-1L41		BJ4	BJ4
		429-1L42		BJ4	BJ4
		429-1L43		BJ4	BJ4
		429-1L44		BJ4	BJ4
		429-1L45		BJ4	BJ4
		429-1L46		BJ4	BJ4
		429-1L47		BJ4	BJ4
		429-1L48		BJ4	BJ4
		429-1L49		BJ4	BJ4
		429-1L50		BJ4	BJ4
	429-2R	429-2R1	CB1	BJ3	BJ12
		429-2R2		BJ3	BJ11
		429-2R3		BJ3	BJ12
		429-2R4		BJ3	BJ3
		429-2R5		BJ3	BJ12
		429-2R6		BJ3	BJ12
		429-2R7		BJ3	BJ11
		429-2R8		BJ3	BJ11
		429-2R9		BJ3	BJ3
		429-2R10		NA	NA
		429-2R11		BJ3	BJ11
		429-2R12		BJ3	BJ11
		429-2R13		BJ3	BJ11
		429-2R14		BJ3	BJ12
		429-2R15		BJ3	BJ11
		429-2R16		BJ3	BJ11
		429-2R17		BJ3	BJ3
		429-2R18		BJ3	BJ12
		429-2R19		BJ11	BJ11
		429-2R20		BJ11	BJ11
		429-2R21		BJ11	BJ11
		429-2R22		BJ11	BJ11
		429-2R23		BJ3	BJ12
		429-2R24		BJ3	BJ11
		429-2R25		BJ3	BJ11
		429-2R26	NK1	BJ1	BJ1
		429-2R27		BJ1	BJ13
		429-2R28		BJ1	BJ13
		429-2R29		BJ1	BJ13
		429-2R30		BJ1	BJ13
		429-2R31		BJ1	BJ13
		429-2R32		BJ1	BJ13
		429-2R33		BJ1	BJ13
		429-2R34		BJ1	BJ13
		429-2R35		BJ1	BJ13
		429-2R36		BJ1	BJ13
		429-2R37		BJ1	BJ13
		429-2R38		BJ3	BJ13
		429-2R39		BJ1	BJ3
		429-2R40		BJ1	BJ3
		429-2R41		BJ1	BJ3
		429-2R42		BJ1	BJ1
		429-2R43		BJ1	BJ1
		429-2R44		BJ1	BJ13
		429-2R45		BJ1	BJ13
		429-2R46		BJ1	BJ3
		429-2R47		BJ3	BJ13
		429-2R48		BJ1	BJ13
		429-2R49		BJ1	BJ13
		429-2R50		BJ1	BJ13
	430-1R	430-1R1	RS1	BJ4	BJ4
		430-1R2		BJ4	BJ4
		430-1R3		BJ4	BJ4
		430-1R4		BJ4	BJ4
		430-1R5		BJ4	BJ4
		430-1R6		BJ4	BJ4
		430-1R7		BJ4	BJ4
		430-1R8		BJ4	BJ4
		430-1R9		BJ4	BJ4
		430-1R10		BJ4	BJ4
		430-1R11		BJ4	BJ4
		430-1R12		BJ4	BJ4
		430-1R13		BJ4	BJ4
		430-1R14		BJ4	BJ4
		430-1R15		BJ4	BJ4
		430-1R16		BJ4	BJ4
		430-1R17		BJ4	BJ4
		430-1R18		BJ4	BJ4
		430-1R19		BJ4	BJ4
		430-1R20		BJ4	BJ4
		430-1R21		BJ4	BJ4
		430-1R22		BJ4	BJ4
		430-1R23		BJ4	BJ4
		430-1R24		BJ4	BJ4
		430-1R25		BJ4	BJ4
		430-1R26	RS2	BJ1	BJ4
		430-1R27		BJ1	BJ1
		430-1R28		BJ1	BJ1
		430-1R29		BJ1	BJ4
		430-1R30		BJ1	BJ4
		430-1R31		BJ1	BJ4
		430-1R32		BJ1	BJ4
		430-1R33		BJ1	BJ4
		430-1R34		BJ1	BJ1
		430-1R35		BJ1	BJ4
		430-1R36		BJ1	BJ4
		430-1R37		BJ1	BJ4
		430-1R38		BJ1	BJ4
		430-1R39		BJ1	BJ4
		430-1R40		BJ1	BJ4
		430-1R41		BJ1	BJ4
		430-1R42		BJ1	BJ4
		430-1R43		BJ1	BJ4
		430-1R44		BJ1	BJ4
		430-1R45		BJ1	BJ4
		430-1R46		BJ1	BJ4
		430-1R47		BJ1	BJ1
		430-1R48		BJ1	BJ4
		430-1R49		BJ1	BJ4
		430-1R50		BJ1	BJ4
	506-2R	506-2R1	NK1	BJ1	BJ13
		506-2R2		BJ1	BJ13
		506-2R3		BJ1	BJ13
		506-2R4		BJ1	BJ13
		506-2R5		BJ1	BJ13
		506-2R6		BJ1	BJ13
		506-2R7		BJ1	BJ1
		506-2R8		BJ1	BJ1
		506-2R9		BJ1	BJ13
		506-2R10		BJ3	BJ13
		506-2R11		BJ3	BJ13
		506-2R12		BJ1	BJ13
		506-2R13		BJ3	BJ13
		506-2R14		BJ1	BJ13
		506-2R15		BJ1	BJ1
		506-2R16		BJ1	BJ1
		506-2R17		BJ1	BJ13
		506-2R18		BJ1	BJ13
		506-2R19		BJ1	BJ13
		506-2R20		BJ1	BJ13
		506-2R21		BJ1	BJ13
		506-2R22		BJ3	BJ13
		506-2R23		BJ3	BJ13
		506-2R24		BJ1	BJ13
		506-2R25		BJ3	BJ13
		506-2R26	RS1	BJ4	BJ4
		506-2R27		BJ4	BJ4
		506-2R28		BJ4	BJ4
		506-2R29		BJ4	BJ4
		506-2R30		BJ4	BJ4
		506-2R31		BJ4	BJ4
		506-2R32		BJ4	BJ4
		506-2R33		BJ4	BJ4
		506-2R34		BJ4	BJ4
		506-2R35		BJ4	BJ4
		506-2R36		BJ4	BJ4
		506-2R37		BJ4	BJ4
		506-2R38		BJ4	BJ4
		506-2R39		BJ4	BJ4
		506-2R40		BJ4	BJ4
		506-2R41		BJ4	BJ4
		506-2R42		BJ4	BJ4
		506-2R43		BJ4	BJ4
		506-2R44		BJ4	BJ4
		506-2R45		BJ4	BJ4
		506-2R46		BJ4	BJ4
		506-2R47		BJ4	BJ4
		506-2R48		BJ4	BJ4
		506-2R49		BJ4	BJ4
		506-2R50		BJ4	BJ4
	513-1L	513-1L1	NK1	BJ1	BJ13
		513-1L2		BJ1	BJ13
		513-1L3		BJ1	BJ3
		513-1L4		BJ1	BJ3
		513-1L5		BJ1	BJ3
		513-1L6		BJ1	BJ3
		513-1L7		BJ1	BJ3
		513-1L8		BJ1	BJ3
		513-1L9		BJ1	BJ3
		513-1L10		BJ1	BJ3
		513-1L11		BJ1	BJ1
		513-1L12		BJ1	BJ1
		513-1L13		BJ3	BJ13
		513-1L14		BJ3	BJ13
		513-1L15		BJ3	BJ13
		513-1L16		BJ3	BJ13
		513-1L17		BJ3	BJ13
		513-1L18		BJ1	BJ13
		513-1L19		BJ1	BJ13
		513-1L20		BJ1	BJ13
		513-1L21		BJ1	BJ13
		513-1L22		BJ1	BJ13
		513-1L23		BJ1	BJ1
		513-1L24		BJ1	BJ3
		513-1L25		BJ1	BJ3
		513-1L26	NK2	BJ1	BJ3
		513-1L27		BJ1	BJ3
		513-1L28		BJ1	BJ1
		513-1L29		BJ1	BJ1
		513-1L30		BJ1	BJ1
		513-1L31		BJ1	BJ1
		513-1L32		BJ1	BJ1
		513-1L33		BJ1	BJ1
		513-1L34		BJ1	BJ1
		513-1L35		BJ1	BJ1
		513-1L36		BJ1	BJ3
		513-1L37		BJ1	BJ3
		513-1L38		BJ1	BJ3
		513-1L39		BJ1	BJ1
		513-1L40		BJ1	BJ1
		513-1L41		BJ1	BJ1
		513-1L42		BJ1	BJ1
		513-1L43		BJ1	BJ1
		513-1L44		BJ1	BJ1
		513-1L45		BJ1	BJ1
		513-1L46		BJ1	BJ1
		513-1L47		BJ1	BJ1
		513-1L48		BJ1	BJ3
		513-1L49		BJ1	BJ1
		513-1L50		BJ1	BJ1
	514-1R	514-1R1	ES1	BJ1	BJ1
		514-1R2		BJ1	BJ1
		514-1R3		BJ1	BJ1
		514-1R4		BJ1	BJ1
		514-1R5		BJ1	BJ1
		514-1R6		BJ1	BJ1
		514-1R7		BJ1	BJ1
		514-1R8		BJ1	BJ1
		514-1R9		BJ1	BJ1
		514-1R10		BJ1	BJ1
		514-1R11		BJ1	BJ1
		514-1R12		BJ1	BJ1
		514-1R13		BJ1	BJ1
		514-1R14		BJ1	BJ1
		514-1R15		BJ1	BJ1
		514-1R16		BJ1	BJ1
		514-1R17		BJ1	BJ1
		514-1R18		BJ1	BJ5
		514-1R19		BJ1	BJ1
		514-1R20		BJ1	BJ1
		514-1R21		BJ1	BJ1
		514-1R22		BJ1	BJ1
		514-1R23		BJ1	BJ1
		514-1R24		BJ1	BJ5
		514-1R25		BJ1	BJ1
		514-1R26	ES2	BJ1	BJ1
		514-1R27		BJ1	BJ1
		514-1R28		BJ1	BJ1
		514-1R29		BJ1	BJ1
		514-1R30		BJ1	BJ1
		514-1R31		BJ1	BJ1
		514-1R32		BJ1	BJ1
		514-1R33		BJ1	BJ1
		514-1R34		BJ1	BJ1
		514-1R35		BJ1	BJ5
		514-1R36		BJ1	BJ1
		514-1R37		BJ1	BJ1
		514-1R38		BJ1	BJ1
		514-1R39		BJ1	BJ1
		514-1R40		BJ1	BJ1
		514-1R41		BJ1	BJ1
		514-1R42		BJ1	BJ1
		514-1R43		BJ1	BJ5
		514-1R44		BJ1	BJ5
		514-1R45		BJ1	BJ5
		514-1R46		BJ1	BJ1
		514-1R47		BJ1	BJ1
		514-1R48		BJ1	BJ5
		514-1R49		BJ1	BJ1
		514-1R50		BJ1	BJ5
	514-2L	514-2L1	ES1	BJ1	BJ1
		514-2L2		BJ1	BJ1
		514-2L3		BJ1	BJ1
		514-2L4		BJ1	BJ1
		514-2L5		BJ1	BJ5
		514-2L6		BJ1	BJ5
		514-2L7		BJ1	BJ5
		514-2L8		BJ1	BJ5
		514-2L9		BJ1	BJ5
		514-2L10		BJ1	BJ5
		514-2L11		BJ1	BJ1
		514-2L12		BJ1	BJ5
		514-2L13		BJ1	BJ5
		514-2L14		BJ1	BJ1
		514-2L15		BJ1	BJ5
		514-2L16		BJ1	BJ5
		514-2L17		BJ1	BJ5
		514-2L18		BJ1	BJ1
		514-2L19		BJ1	BJ1
		514-2L20		BJ1	BJ1
		514-2L21		BJ1	BJ1
		514-2L22		BJ1	BJ1
		514-2L23		BJ1	BJ1
		514-2L24		BJ1	BJ1
		514-2L25		BJ1	BJ1
		514-2L26	NK2	BJ1	BJ1
		514-2L27		BJ1	BJ1
		514-2L28		BJ1	BJ1
		514-2L29		BJ1	BJ1
		514-2L30		BJ1	BJ3
		514-2L31		BJ1	BJ1
		514-2L32		BJ1	BJ3
		514-2L33		BJ1	BJ1
		514-2L34		BJ1	BJ1
		514-2L35		BJ1	BJ1
		514-2L36		BJ1	BJ1
		514-2L37		BJ1	BJ1
		514-2L38		BJ1	BJ1
		514-2L39		BJ1	BJ1
		514-2L40		BJ1	BJ1
		514-2L41		BJ1	BJ1
		514-2L42		BJ1	BJ3
		514-2L43		BJ1	BJ3
		514-2L44		BJ1	BJ1
		514-2L45		BJ1	BJ3
		514-2L46		BJ1	BJ1
		514-2L47		BJ1	BJ1
		514-2L48		BJ1	BJ1
		514-2L49		BJ1	BJ1
		514-2L50		BJ1	BJ3
	521-1R	521-1R1	ES1	BJ1	BJ5
		521-1R2		BJ1	BJ1
		521-1R3		BJ1	BJ1
		521-1R4		BJ1	BJ1
		521-1R5		BJ1	BJ1
		521-1R6		BJ1	BJ1
		521-1R7		BJ1	BJ1
		521-1R8		BJ1	BJ1
		521-1R9		BJ1	BJ1
		521-1R10		BJ1	BJ1
		521-1R11		BJ1	BJ1
		521-1R12		BJ1	BJ1
		521-1R13		BJ1	BJ1
		521-1R14		BJ1	BJ5
		521-1R15		BJ1	BJ5
		521-1R16		BJ1	BJ5
		521-1R17		BJ1	BJ5
		521-1R18		BJ1	BJ1
		521-1R19		BJ1	BJ1
		521-1R20		BJ1	BJ1
		521-1R21		BJ1	BJ5
		521-1R22		BJ1	BJ1
		521-1R23		BJ1	BJ5
		521-1R24		BJ1	BJ5
		521-1R25		BJ1	BJ1
		521-1R26	NK1	BJ1	BJ3
		521-1R27		BJ1	BJ3
		521-1R28		BJ1	BJ1
		521-1R29		BJ1	BJ1
		521-1R30		BJ1	BJ13
		521-1R31		BJ1	BJ13
		521-1R32		BJ3	BJ13
		521-1R33		BJ3	BJ13
		521-1R34		BJ1	BJ1
		521-1R35		BJ1	BJ3
		521-1R36		BJ1	BJ1
		521-1R37		BJ1	BJ1
		521-1R38		BJ1	BJ3
		521-1R39		BJ1	BJ1
		521-1R40		BJ1	BJ3
		521-1R41		BJ1	BJ1
		521-1R42		BJ1	BJ1
		521-1R43		BJ1	BJ1
		521-1R44		BJ1	BJ1
		521-1R45		BJ3	BJ13
		521-1R46		BJ1	BJ13
		521-1R47		BJ1	BJ13
		521-1R48		BJ1	BJ1
		521-1R49		BJ3	BJ1
		521-1R50		BJ1	BJ1
m+m	320-2R	320-2R-1	DT1	BJ1	BJ2
		320-2R-2		BJ2	BJ2
		320-2R-3		BJ2	BJ2
		320-2R-4		BJ1	BJ1
		320-2R-5		BJ1	BJ1
		320-2R-6		BJ1	BJ2
		320-2R-7		BJ2	BJ2
		320-2R-8		BJ2	BJ2
		320-2R-9		BJ1	BJ2
		320-2R-10		BJ2	BJ2
		320-2R-11		BJ1	BJ2
		320-2R-12		BJ2	BJ2
		320-2R-13		BJ2	BJ2
		320-2R-14		BJ2	BJ2
		320-2R-15		BJ2	BJ2
		320-2R-16		BJ2	BJ2
		320-2R-17		BJ2	BJ2
		320-2R-18		BJ2	BJ2
		320-2R-19		BJ2	BJ2
		320-2R-20		BJ1	BJ2
		320-2R-21		BJ1	BJ2
		320-2R-22		BJ2	BJ2
		320-2R-23		BJ2	BJ2
		320-2R-24		BJ2	BJ2
		320-2R-25		BJ2	BJ2
		320-2R-26	DT2	BJ2	BJ2
		320-2R-27		BJ2	BJ2
		320-2R-28		BJ2	BJ2
		320-2R-29		BJ2	BJ2
		320-2R-30		BJ2	BJ2
		320-2R-31		BJ2	BJ2
		320-2R-32		BJ1	BJ2
		320-2R-33		BJ1	BJ2
		320-2R-34		BJ1	BJ2
		320-2R-35		BJ2	BJ2
		320-2R-36		BJ2	BJ2
		320-2R-37		BJ2	BJ2
		320-2R-38		BJ2	BJ2
		320-2R-39		BJ1	BJ1
		320-2R-40		BJ2	BJ2
		320-2R-41		BJ2	BJ2
		320-2R-42		BJ1	BJ2
		320-2R-43		BJ2	BJ2
		320-2R-44		BJ1	BJ2
		320-2R-45		BJ1	BJ2
		320-2R-46		BJ2	BJ2
		320-2R-47		BJ2	BJ2
		320-2R-48		BJ2	BJ2
		320-2R-49		BJ1	BJ2
		320-2R-50		BJ1	BJ2
	321-2L	321-2L-1	ＤＴ1	BJ1	BJ1
		321-2L-2		BJ1	BJ1
		321-2L-3		BJ1	BJ2
		321-2L-4		BJ1	BJ2
		321-2L-5		BJ1	BJ2
		321-2L-6		BJ1	BJ2
		321-2L-7		BJ1	BJ2
		321-2L-8		BJ1	BJ2
		321-2L-9		BJ1	BJ2
		321-2L-10		BJ1	BJ2
		321-2L-11		BJ1	BJ2
		321-2L-12		BJ1	BJ2
		321-2L-13		BJ1	BJ2
		321-2L-14		BJ1	BJ2
		321-2L-15		BJ1	BJ2
		321-2L-16		BJ1	BJ2
		321-2L-17		BJ1	BJ2
		321-2L-18		BJ1	BJ2
		321-2L-19		BJ1	BJ2
		321-2L-20		BJ1	BJ1
		321-2L-21		BJ1	BJ2
		321-2L-22		BJ1	BJ1
		321-2L-23		BJ1	BJ1
		321-2L-24		BJ1	BJ1
		321-2L-25		BJ1	BJ1
		321-2L-26	ＤＴ4	BJ1	BJ1
		321-2L-27		BJ1	BJ1
		321-2L-28		BJ1	BJ1
		321-2L-29		BJ1	BJ1
		321-2L-30		BJ1	BJ1
		321-2L-31		BJ1	BJ1
		321-2L-32		BJ1	BJ1
		321-2L-33		BJ1	BJ1
		321-2L-34		BJ1	BJ1
		321-2L-35		BJ1	BJ1
		321-2L-36		BJ1	BJ1
		321-2L-37		BJ1	BJ1
		321-2L-38		BJ1	BJ1
		321-2L-39		BJ1	BJ1
		321-2L-40		BJ1	BJ1
		321-2L-41		BJ1	BJ1
		321-2L-42		BJ1	BJ1
		321-2L-43		BJ1	BJ1
		321-2L-44		BJ1	BJ1
		321-2L-45		BJ1	BJ1
		321-2L-46		BJ1	BJ1
		321-2L-47		BJ1	BJ1
		321-2L-48		BJ1	BJ1
		321-2L-49		BJ1	BJ1
		321-2L-50		BJ1	BJ1
	520-1R	520-1R1	DT1	BJ1	BJ1
		520-1R2		BJ1	BJ1
		520-1R3		BJ1	BJ1
		520-1R4		BJ1	BJ1
		520-1R5		BJ1	BJ1
		520-1R6		BJ1	BJ1
		520-1R7		BJ1	BJ1
		520-1R8		BJ1	BJ1
		520-1R9		BJ1	BJ1
		520-1R10		BJ1	BJ1
		520-1R11		BJ1	BJ1
		520-1R12		BJ1	BJ1
		520-1R13		BJ1	BJ2
		520-1R14		BJ1	BJ2
		520-1R15		BJ1	BJ2
		520-1R16		BJ1	BJ1
		520-1R17		BJ1	BJ1
		520-1R18		BJ1	BJ2
		520-1R19		BJ1	BJ1
		520-1R20		BJ1	BJ1
		520-1R21		BJ1	BJ1
		520-1R22		BJ1	BJ1
		520-1R23		BJ1	BJ1
		520-1R24		BJ1	BJ1
		520-1R25		BJ1	BJ1
		520-1R26	DT2	BJ1	BJ2
		520-1R27		BJ1	BJ2
		520-1R28		BJ1	BJ1
		520-1R29		BJ1	BJ1
		520-1R30		BJ1	BJ1
		520-1R31		BJ1	BJ1
		520-1R32		BJ1	BJ2
		520-1R33		BJ1	BJ1
		520-1R34		BJ1	BJ2
		520-1R35		BJ2	BJ2
		520-1R36		BJ2	BJ2
		520-1R37		BJ2	BJ2
		520-1R38		BJ1	BJ1
		520-1R39		BJ2	BJ2
		520-1R40		BJ1	BJ1
		520-1R41		BJ2	BJ2
		520-1R42		BJ2	BJ2
		520-1R43		BJ2	BJ2
		520-1R44		BJ2	BJ2
		520-1R45		BJ2	BJ2
		520-1R46		BJ1	BJ1
		520-1R47		BJ2	BJ2
		520-1R48		BJ1	BJ2
		520-1R49		BJ1	BJ2
		520-1R50		BJ2	BJ2

### Sheet: Inter-lineage
Lineage	trial ID	individual ID	clutch	MHC classII
j+f	404-2L	404-2L1	KM2	BJ1	BJ2
		404-2L2		BJ1	BJ2
		404-2L3		BJ1	BJ2
		404-2L4		BJ1	BJ1
		404-2L5		BJ1	BJ1
		404-2L6		BJ2	BJ2
		404-2L7		BJ2	BJ2
		404-2L8		BJ2	BJ2
		404-2L9		BJ2	BJ2
		404-2L10		BJ2	BJ2
		404-2L11		BJ2	BJ2
		404-2L12		BJ2	BJ2
		404-2L13		BJ1	BJ2
		404-2L14		BJ1	BJ2
		404-2L15		BJ2	BJ2
		404-2L16		BJ2	BJ2
		404-2L17		BJ2	BJ2
		404-2L18		BJ1	BJ2
		404-2L19		BJ1	BJ2
		404-2L20		BJ1	BJ2
		404-2L21		BJ1	BJ2
		404-2L22		BJ1	BJ2
		404-2L23		BJ1	BJ2
		404-2L24		BJ1	BJ1
		404-2L25		BJ1	BJ1
		404-2L26	CB1	BJ3	BJ12
		404-2L27		BJ11	BJ12
		404-2L28		BJ11	BJ11
		404-2L29		BJ11	BJ11
		404-2L30		NA	NA
		404-2L31		NA	NA
		404-2L32		NA	NA
		404-2L33		BJ3	BJ11
		404-2L34		NA	NA
		404-2L35		BJ3	BJ3
		404-2L36		BJ3	BJ11
		404-2L37		NA	NA
		404-2L38		BJ3	BJ11
		404-2L39		BJ3	BJ11
		404-2L40		BJ11	BJ11
		404-2L41		BJ11	BJ11
		404-2L42		BJ11	BJ11
		404-2L43		BJ11	BJ11
		404-2L44		BJ11	BJ11
		404-2L45		BJ11	BJ11
		404-2L46		BJ11	BJ11
		404-2L47		BJ11	BJ11
		404-2L48		BJ11	BJ11
		404-2L49		BJ11	BJ11
		404-2L50		BJ11	BJ11
	416-1L	416-1L1	YW2	BJ1	BJ1
		416-1L2		BJ1	BJ1
		416-1L3		BJ1	BJ1
		416-1L4		BJ1	BJ1
		416-1L5		BJ1	BJ1
		416-1L6		BJ1	BJ1
		416-1L7		BJ1	BJ1
		416-1L8		BJ1	BJ1
		416-1L9		BJ1	BJ1
		416-1L10		BJ1	BJ1
		416-1L11		BJ1	BJ1
		416-1L12		BJ1	BJ1
		416-1L13		BJ1	BJ1
		416-1L14		BJ1	BJ1
		416-1L15		BJ1	BJ1
		416-1L16		BJ1	BJ1
		416-1L17		BJ1	BJ1
		416-1L18		BJ1	BJ1
		416-1L19		BJ1	BJ1
		416-1L20		BJ1	BJ1
		416-1L21		BJ1	BJ1
		416-1L22		BJ1	BJ1
		416-1L23		BJ1	BJ1
		416-1L24		BJ1	BJ1
		416-1L25		BJ1	BJ1
		416-1L26	RS1	BJ4	BJ4
		416-1L27		BJ4	BJ4
		416-1L28		BJ4	BJ4
		416-1L29		BJ4	BJ4
		416-1L30		BJ4	BJ4
		416-1L31		BJ4	BJ4
		416-1L32		BJ4	BJ4
		416-1L33		BJ4	BJ4
		416-1L34		BJ4	BJ4
		416-1L35		BJ4	BJ4
		416-1L36		BJ4	BJ4
		416-1L37		BJ4	BJ4
		416-1L38		BJ4	BJ4
		416-1L39		BJ4	BJ4
		416-1L40		BJ4	BJ4
		416-1L41		BJ4	BJ4
		416-1L42		BJ4	BJ4
		416-1L43		BJ4	BJ4
		416-1L44		BJ4	BJ4
		416-1L45		BJ4	BJ4
		416-1L46		BJ4	BJ4
		416-1L47		BJ4	BJ4
		416-1L48		BJ4	BJ4
		416-1L49		BJ4	BJ4
		416-1L50		BJ4	BJ4
	422-2L	422-2L1	CB1	BJ3	BJ3
		422-2L2		BJ3	BJ3
		422-2L3		BJ3	BJ3
		422-2L4		BJ3	BJ11
		422-2L5		BJ3	BJ12
		422-2L6		BJ3	BJ12
		422-2L7		BJ3	BJ11
		422-2L8		BJ3	BJ11
		422-2L9		BJ3	BJ11
		422-2L10		BJ3	BJ11
		422-2L11		BJ3	BJ11
		422-2L12		BJ3	BJ12
		422-2L13		BJ3	BJ11
		422-2L14		BJ2	BJ12
		422-2L15		BJ3	BJ11
		422-2L16		BJ3	BJ11
		422-2L17		BJ3	BJ12
		422-2L18		BJ3	BJ12
		422-2L19		BJ3	BJ12
		422-2L20		BJ3	BJ11
		422-2L21		BJ3	BJ11
		422-2L22		BJ3	BJ11
		422-2L23		BJ3	BJ12
		422-2L24		BJ3	BJ12
		422-2L25		BJ3	BJ11
		422-2L26	YW4	BJ1	BJ9
		422-2L27		BJ1	BJ9
		422-2L28		BJ1	BJ9
		422-2L29		BJ1	BJ9
		422-2L30		BJ1	BJ9
		422-2L31		BJ1	BJ1
		422-2L32		BJ1	BJ9
		422-2L33		BJ1	BJ1
		422-2L34		BJ1	BJ1
		422-2L35		BJ1	BJ9
		422-2L36		BJ1	BJ9
		422-2L37		BJ1	BJ1
		422-2L38		BJ1	BJ1
		422-2L39		BJ1	BJ9
		422-2L40		BJ1	BJ1
		422-2L41		BJ1	BJ9
		422-2L42		BJ1	BJ9
		422-2L43		BJ1	BJ9
		422-2L44		BJ1	BJ9
		422-2L45		BJ1	BJ1
		422-2L46		BJ1	BJ1
		422-2L47		BJ1	BJ1
		422-2L48		BJ1	BJ1
		422-2L49		BJ1	BJ1
		422-2L50		BJ1	BJ1
	423-1R	423-1R1	YW1	BJ1	BJ6
		423-1R2		BJ1	BJ6
		423-1R3		BJ1	BJ6
		423-1R4		BJ1	BJ1
		423-1R5		BJ1	BJ1
		423-1R6		BJ1	BJ1
		423-1R7		BJ1	BJ1
		423-1R8		BJ1	BJ1
		423-1R9		BJ1	BJ1
		423-1R10		BJ1	BJ1
		423-1R11		BJ1	BJ1
		423-1R12		BJ1	BJ1
		423-1R13		BJ1	BJ1
		423-1R14		BJ1	BJ6
		423-1R15		BJ3	BJ1
		423-1R16		BJ1	BJ6
		423-1R17		BJ1	BJ1
		423-1R18		BJ1	BJ1
		423-1R19		BJ1	BJ1
		423-1R20		BJ1	BJ1
		423-1R21		BJ1	BJ6
		423-1R22		BJ1	BJ6
		423-1R23		BJ1	BJ6
		423-1R24		BJ1	BJ1
		423-1R25		BJ1	BJ6
		423-1R26	RS1	BJ4	BJ4
		423-1R27		BJ4	BJ4
		423-1R28		BJ4	BJ4
		423-1R29		BJ4	BJ4
		423-1R30		BJ4	BJ4
		423-1R31		BJ4	BJ4
		423-1R32		BJ4	BJ4
		423-1R33		BJ4	BJ4
		423-1R34		BJ4	BJ4
		423-1R35		BJ4	BJ4
		423-1R36		BJ4	BJ4
		423-1R37		BJ4	BJ4
		423-1R38		BJ4	BJ4
		423-1R39		BJ4	BJ4
		423-1R40		BJ4	BJ4
		423-1R41		BJ4	BJ4
		423-1R42		BJ4	BJ4
		423-1R43		BJ4	BJ4
		423-1R44		BJ4	BJ4
		423-1R45		BJ4	BJ4
		423-1R46		BJ4	BJ4
		423-1R47		BJ4	BJ4
		423-1R48		BJ4	BJ4
		423-1R49		BJ4	BJ4
		423-1R50		BJ4	BJ4
	423-2R	423-2R1	CB1	BJ11	BJ11
		423-2R2		BJ11	BJ11
		423-2R3		BJ3	BJ11
		423-2R4		BJ11	BJ11
		423-2R5		BJ11	BJ11
		423-2R6		BJ11	BJ12
		423-2R7		BJ11	BJ11
		423-2R8		BJ3	BJ11
		423-2R9		BJ3	BJ11
		423-2R10		BJ3	BJ11
		423-2R11		BJ3	BJ11
		423-2R12		BJ3	BJ11
		423-2R13		BJ3	BJ11
		423-2R14		BJ3	BJ3
		423-2R15		BJ3	BJ3
		423-2R16		BJ3	BJ3
		423-2R17		BJ3	BJ11
		423-2R18		BJ3	BJ3
		423-2R19		BJ3	BJ11
		423-2R20		BJ3	BJ11
		423-2R21		BJ3	BJ11
		423-2R22		BJ3	BJ11
		423-2R23		BJ11	BJ12
		423-2R24		BJ3	BJ11
		423-2R25		BJ3	BJ11
		423-2R26	YW1	BJ1	BJ1
		423-2R27		BJ1	BJ1
		423-2R28		BJ1	BJ6
		423-2R29		BJ1	BJ6
		423-2R30		BJ1	BJ1
		423-2R31		BJ1	BJ1
		423-2R32		BJ1	BJ1
		423-2R33		BJ1	BJ1
		423-2R34		BJ1	BJ1
		423-2R35		BJ1	BJ6
		423-2R36		BJ1	BJ6
		423-2R37		BJ1	BJ1
		423-2R38		BJ1	BJ1
		423-2R39		BJ1	BJ1
		423-2R40		BJ1	BJ1
		423-2R41		BJ1	BJ1
		423-2R42		BJ1	BJ6
		423-2R43		BJ1	BJ1
		423-2R44		BJ1	BJ1
		423-2R45		BJ1	BJ1
		423-2R46		BJ1	BJ1
		423-2R47		BJ1	BJ1
		423-2R48		BJ1	BJ1
		423-2R49		BJ1	BJ6
		423-2R50		BJ1	BJ1
	429-1R	429-1R1	CB1	BJ3	BJ11
		429-1R2		BJ3	BJ11
		429-1R3		BJ3	BJ11
		429-1R4		BJ3	BJ11
		429-1R5		BJ3	BJ11
		429-1R6		BJ11	BJ12
		429-1R7		BJ3	BJ11
		429-1R8		BJ3	BJ11
		429-1R9		BJ3	BJ11
		429-1R10		BJ3	BJ3
		429-1R11		BJ3	BJ3
		429-1R12		BJ3	BJ11
		429-1R13		BJ3	BJ11
		429-1R14		BJ3	BJ11
		429-1R15		BJ3	BJ11
		429-1R16		BJ3	BJ11
		429-1R17		BJ3	BJ11
		429-1R18		BJ3	BJ11
		429-1R19		BJ3	BJ11
		429-1R20		BJ3	BJ11
		429-1R21		BJ3	BJ3
		429-1R22		BJ3	BJ3
		429-1R23		BJ3	BJ3
		429-1R24		BJ3	BJ3
		429-1R25		NA	NA
		429-1R26	YW3	BJ1	BJ7
		429-1R27		BJ7	BJ8
		429-1R28		BJ7	BJ8
		429-1R29		BJ1	BJ7
		429-1R30		BJ1	BJ7
		429-1R31		BJ1	BJ7
		429-1R32		BJ1	BJ7
		429-1R33		BJ1	BJ7
		429-1R34		BJ1	BJ7
		429-1R35		BJ7	BJ8
		429-1R36		BJ1	BJ1
		429-1R37		BJ1	BJ8
		429-1R38		BJ1	BJ7
		429-1R39		BJ1	BJ7
		429-1R40		BJ1	BJ1
		429-1R41		BJ1	BJ1
		429-1R42		BJ7	BJ8
		429-1R43		BJ7	BJ8
		429-1R44		BJ1	BJ8
		429-1R45		BJ1	BJ8
		429-1R46		BJ1	BJ8
		429-1R47		BJ1	BJ1
		429-1R48		BJ1	BJ8
		429-1R49		BJ1	BJ1
		429-1R50		BJ1	BJ1
	430-2L	430-2L1	NK1
		430-2L2
		430-2L3
		430-2L4
		430-2L5
		430-2L6
		430-2L7
		430-2L8
		430-2L9
		430-2L10
		430-2L11
		430-2L12
		430-2L13
		430-2L14
		430-2L15
		430-2L16
		430-2L17
		430-2L18
		430-2L19
		430-2L20
		430-2L21
		430-2L22
		430-2L23
		430-2L24
		430-2L25
		430-2L26	YW3	BJ1	BJ8
		430-2L27		BJ1	BJ8
		430-2L28		BJ1	BJ1
		430-2L29		BJ1	BJ8
		430-2L30		BJ1	BJ1
		430-2L31		BJ1	BJ1
		430-2L32		BJ1	BJ8
		430-2L33		BJ1	BJ8
		430-2L34		BJ7	BJ8
		430-2L35		BJ1	BJ8
		430-2L36		BJ7	BJ8
		430-2L37		BJ7	BJ8
		430-2L38		BJ7	BJ8
		430-2L39		BJ7	BJ8
		430-2L40		BJ1	BJ8
		430-2L41		BJ7	BJ8
		430-2L42		BJ1	BJ1
		430-2L43		BJ1	BJ1
		430-2L44		BJ1	BJ1
		430-2L45		BJ1	BJ1
		430-2L46		BJ1	BJ8
		430-2L47		BJ1	BJ8
		430-2L48		BJ7	BJ8
		430-2L49		BJ1	BJ8
		430-2L50		BJ1	BJ8
	506-1L	506-1L1	CB1	BJ3	BJ11
		506-1L2		BJ3	BJ11
		506-1L3		BJ3	BJ12
		506-1L4		BJ3	BJ12
		506-1L5		BJ3	BJ12
		506-1L6		BJ3	BJ12
		506-1L7		BJ3	BJ12
		506-1L8		BJ11	BJ11
		506-1L9		BJ11	BJ11
		506-1L10		BJ3	BJ11
		506-1L11		BJ3	BJ11
		506-1L12		BJ11	BJ12
		506-1L13		BJ3	BJ11
		506-1L14		BJ3	BJ11
		506-1L15		BJ11	BJ11
		506-1L16		BJ3	BJ12
		506-1L17		BJ3	BJ12
		506-1L18		BJ3	BJ11
		506-1L19		BJ11	BJ11
		506-1L20		BJ3	BJ12
		506-1L21		BJ3	BJ11
		506-1L22		BJ3	BJ12
		506-1L23		BJ3	BJ12
		506-1L24		BJ3	BJ12
		506-1L25		BJ3	BJ11
		506-1L26	OM1	BJ1	BJ1
		506-1L27		BJ1	BJ1
		506-1L28		BJ1	BJ1
		506-1L29		BJ1	BJ1
		506-1L30		BJ1	BJ1
		506-1L31		BJ1	BJ1
		506-1L32		BJ1	BJ1
		506-1L33		BJ1	BJ10
		506-1L34		BJ1	BJ1
		506-1L35		BJ1	BJ1
		506-1L36		BJ1	BJ1
		506-1L37		BJ1	BJ1
		506-1L38		BJ1	BJ1
		506-1L39		BJ1	BJ1
		506-1L40		BJ1	BJ1
		506-1L41		BJ1	BJ1
		506-1L42		BJ1	BJ1
		506-1L43		BJ1	BJ1
		506-1L44		BJ1	BJ1
		506-1L45		BJ1	BJ1
		506-1L46		BJ1	BJ1
		506-1L47		BJ1	BJ1
		506-1L48		BJ1	BJ1
		506-1L49		BJ1	BJ1
		506-1L50		BJ1	BJ1
	507-2R	507-2R1	ES2	BJ1	BJ1
		507-2R2		BJ1	BJ1
		507-2R3		BJ1	BJ1
		507-2R4		BJ1	BJ5
		507-2R5		BJ1	BJ5
		507-2R6		BJ1	BJ5
		507-2R7		BJ1	BJ5
		507-2R8		BJ1	BJ1
		507-2R9		BJ1	BJ1
		507-2R10		BJ1	BJ1
		507-2R11		BJ1	BJ1
		507-2R12		BJ1	BJ1
		507-2R13		BJ1	BJ1
		507-2R14		BJ1	BJ5
		507-2R15		BJ1	BJ5
		507-2R16		BJ1	BJ5
		507-2R17		BJ1	BJ1
		507-2R18		BJ1	BJ1
		507-2R19		BJ1	BJ5
		507-2R20		BJ1	BJ5
		507-2R21		BJ1	BJ5
		507-2R22		BJ1	BJ5
		507-2R23		BJ1	BJ1
		507-2R24		BJ1	BJ5
		507-2R25		BJ1	BJ1
		507-2R26	YW3	BJ1	BJ7
		507-2R27		BJ1	BJ8
		507-2R28		BJ1	BJ8
		507-2R29		BJ1	BJ7
		507-2R30		BJ1	BJ1
		507-2R31		BJ1	BJ8
		507-2R32		BJ1	BJ8
		507-2R33		BJ7	BJ8
		507-2R34		BJ1	BJ8
		507-2R35		BJ1	BJ8
		507-2R36		BJ1	BJ7
		507-2R37		BJ1	BJ1
		507-2R38		BJ1	BJ8
		507-2R39		BJ1	BJ8
		507-2R40		BJ7	BJ8
		507-2R41		BJ1	BJ8
		507-2R42		BJ1	BJ8
		507-2R43		BJ7	BJ8
		507-2R44		BJ1	BJ8
		507-2R45		BJ7	BJ8
		507-2R46		BJ1	BJ8
		507-2R47		BJ7	BJ8
		507-2R48		BJ1	BJ8
		507-2R49		BJ1	BJ8
		507-2R50		BJ1	BJ1
	514-2R	514-2R1	OM1	BJ1	BJ1
		514-2R2		BJ1	BJ10
		514-2R3		BJ1	BJ10
		514-2R4		BJ1	BJ10
		514-2R5		BJ1	BJ10
		514-2R6		BJ1	BJ10
		514-2R7		BJ1	BJ1
		514-2R8		BJ1	BJ1
		514-2R9		BJ1	BJ1
		514-2R10		BJ1	BJ1
		514-2R11		BJ1	BJ1
		514-2R12		BJ1	BJ10
		514-2R13		BJ1	BJ1
		514-2R14		BJ1	BJ10
		514-2R15		BJ1	BJ10
		514-2R16		BJ1	BJ10
		514-2R17		BJ1	BJ10
		514-2R18		BJ1	BJ10
		514-2R19		BJ1	BJ10
		514-2R20		BJ1	BJ10
		514-2R21		BJ1	BJ1
		514-2R22		BJ1	BJ1
		514-2R23		BJ1	BJ1
		514-2R24		BJ1	BJ1
		514-2R25		BJ1	BJ1
		514-2R26	ES2	BJ1	BJ5
		514-2R27		BJ1	BJ1
		514-2R28		BJ1	BJ5
		514-2R29		BJ1	BJ5
		514-2R30		BJ1	BJ1
		514-2R31		BJ1	BJ1
		514-2R32		BJ1	BJ1
		514-2R33		BJ1	BJ1
		514-2R34		BJ1	BJ5
		514-2R35		BJ1	BJ1
		514-2R36		BJ1	BJ1
		514-2R37		BJ1	BJ1
		514-2R38		BJ1	BJ1
		514-2R39		BJ1	BJ1
		514-2R40		BJ1	BJ1
		514-2R41		BJ1	BJ1
		514-2R42		BJ1	BJ1
		514-2R43		BJ1	BJ1
		514-2R44		BJ1	BJ1
		514-2R45		BJ1	BJ1
		514-2R46		BJ1	BJ5
		514-2R47		BJ1	BJ1
		514-2R48		BJ1	BJ1
		514-2R49		BJ1	BJ1
		514-2R50		BJ1	BJ1
	521-1L	521-1L1	OM1	BJ1	BJ10
		521-1L2		BJ1	BJ10
		521-1L3		BJ1	BJ10
		521-1L4		BJ1	BJ10
		521-1L5		BJ1	BJ10
		521-1L6		BJ1	BJ1
		521-1L7		BJ1	BJ10
		521-1L8		BJ1	BJ1
		521-1L9		BJ1	BJ1
		521-1L10		BJ1	BJ10
		521-1L11		BJ1	BJ10
		521-1L12		BJ1	BJ1
		521-1L13		BJ1	BJ10
		521-1L14		BJ1	BJ1
		521-1L15		BJ1	BJ1
		521-1L16		BJ1	BJ1
		521-1L17		BJ1	BJ1
		521-1L18		BJ1	BJ1
		521-1L19		BJ1	BJ1
		521-1L20		BJ1	BJ1
		521-1L21		BJ1	BJ1
		521-1L22		BJ1	BJ1
		521-1L23		BJ1	BJ1
		521-1L24		BJ1	BJ1
		521-1L25		BJ1	BJ1
		521-1L26	NK1	BJ1	BJ1
		521-1L27		BJ1	BJ1
		521-1L28		BJ3	BJ13
		521-1L29		BJ3	BJ13
		521-1L30		BJ1	BJ1
		521-1L31		BJ1	BJ3
		521-1L32		BJ1	BJ3
		521-1L33		BJ1	BJ1
		521-1L34		BJ1	BJ3
		521-1L35		BJ1	BJ1
		521-1L36		BJ3	BJ13
		521-1L37		BJ3	BJ13
		521-1L38		BJ1	BJ3
		521-1L39		BJ1	BJ3
		521-1L40		BJ1	BJ3
		521-1L41		BJ1	BJ3
		521-1L42		BJ1	BJ1
		521-1L43		BJ1	BJ1
		521-1L44		BJ1	BJ1
		521-1L45		BJ3	BJ13
		521-1L46		BJ3	BJ13
		521-1L47		BJ1	BJ3
		521-1L48		BJ3	BJ13
		521-1L49		BJ1	BJ1
		521-1L50		BJ1	BJ3
j+m	321-1R	321-1R-1	DT1	BJ2	BJ2
		321-1R-2		BJ2	BJ2
		321-1R-3		BJ2	BJ2
		321-1R-4		BJ1	BJ2
		321-1R-5		BJ1	BJ2
		321-1R-6		BJ1	BJ2
		321-1R-7		BJ1	BJ2
		321-1R-8		BJ1	BJ2
		321-1R-9		BJ2	BJ2
		321-1R-10		BJ2	BJ2
		321-1R-11		BJ2	BJ2
		321-1R-12		BJ2	BJ2
		321-1R-13		BJ2	BJ2
		321-1R-14		BJ2	BJ2
		321-1R-15		BJ1	BJ2
		321-1R-16		BJ1	BJ2
		321-1R-17		BJ2	BJ2
		321-1R-18		BJ2	BJ2
		321-1R-19		BJ2	BJ2
		321-1R-20		BJ2	BJ2
		321-1R-21		BJ2	BJ2
		321-1R-22		BJ1	BJ2
		321-1R-23		BJ1	BJ2
		321-1R-24		BJ1	BJ2
		321-1R-25		BJ2	BJ2
		321-1R-26	KM1	BJ1	BJ1
		321-1R-27		BJ1	BJ1
		321-1R-28		BJ1	BJ1
		321-1R-29		BJ1	BJ1
		321-1R-30		BJ1	BJ1
		321-1R-31		BJ1	BJ1
		321-1R-32		BJ1	BJ1
		321-1R-33		BJ1	BJ1
		321-1R-34		BJ1	BJ1
		321-1R-35		BJ1	BJ1
		321-1R-36		BJ1	BJ1
		321-1R-37		BJ1	BJ1
		321-1R-38		BJ1	BJ1
		321-1R-39		BJ1	BJ1
		321-1R-40		BJ1	BJ1
		321-1R-41		BJ1	BJ1
		321-1R-42		BJ1	BJ1
		321-1R-43		BJ1	BJ1
		321-1R-44		BJ1	BJ1
		321-1R-45		BJ1	BJ1
		321-1R-46		BJ1	BJ1
		321-1R-47		BJ1	BJ1
		321-1R-48		BJ1	BJ1
		321-1R-49		BJ1	BJ1
		321-1R-50		BJ1	BJ1
	328-1R	328-1R1	KM1	BJ1	BJ1
		328-1R2		BJ1	BJ1
		328-1R3		BJ1	BJ1
		328-1R4		BJ1	BJ1
		328-1R5		BJ1	BJ1
		328-1R6		BJ1	BJ1
		328-1R7		BJ1	BJ1
		328-1R8		BJ1	BJ1
		328-1R9		BJ1	BJ1
		328-1R10		BJ1	BJ1
		328-1R11		BJ1	BJ1
		328-1R12		BJ1	BJ1
		328-1R13		BJ1	BJ1
		328-1R14		BJ1	BJ1
		328-1R15		BJ1	BJ1
		328-1R16		BJ1	BJ1
		328-1R17		BJ1	BJ1
		328-1R18		BJ1	BJ1
		328-1R19		BJ1	BJ1
		328-1R20		BJ1	BJ1
		328-1R21		BJ1	BJ1
		328-1R22		BJ1	BJ1
		328-1R23		BJ1	BJ1
		328-1R24		BJ1	BJ1
		328-1R25		BJ1	BJ1
		328-1R26	DT4	BJ1	BJ1
		328-1R27		BJ1	BJ1
		328-1R28		BJ1	BJ1
		328-1R29		BJ1	BJ1
		328-1R30		BJ1	BJ1
		328-1R31		BJ1	BJ1
		328-1R32		BJ1	BJ1
		328-1R33		BJ1	BJ1
		328-1R34		BJ1	BJ1
		328-1R35		BJ1	BJ1
		328-1R36		BJ1	BJ1
		328-1R37		BJ1	BJ1
		328-1R38		BJ1	BJ1
		328-1R39		BJ1	BJ1
		328-1R40		BJ1	BJ1
		328-1R41		BJ1	BJ1
		328-1R42		BJ1	BJ1
		328-1R43		BJ1	BJ1
		328-1R44		BJ1	BJ1
		328-1R45		BJ1	BJ1
		328-1R46		BJ1	BJ1
		328-1R47		BJ1	BJ1
		328-1R48		BJ1	BJ1
		328-1R49		BJ1	BJ1
		328-1R50		BJ1	BJ1
	328-2R	328-2R1	KM1	BJ1	BJ1
		328-2R2		BJ1	BJ1
		328-2R3		BJ1	BJ1
		328-2R4		BJ1	BJ1
		328-2R5		BJ1	BJ1
		328-2R6		BJ1	BJ1
		328-2R7		BJ1	BJ1
		328-2R8		BJ1	BJ1
		328-2R9		BJ1	BJ1
		328-2R10		BJ1	BJ1
		328-2R11		BJ1	BJ1
		328-2R12		BJ1	BJ1
		328-2R13		BJ1	BJ1
		328-2R14		BJ1	BJ1
		328-2R15		BJ1	BJ1
		328-2R16		BJ1	BJ1
		328-2R17		BJ1	BJ1
		328-2R18		BJ1	BJ1
		328-2R19		BJ1	BJ1
		328-2R20		BJ1	BJ1
		328-2R21		BJ1	BJ1
		328-2R22		BJ1	BJ1
		328-2R23		BJ1	BJ1
		328-2R24		BJ1	BJ1
		328-2R25		BJ1	BJ1
		328-2R26	DT2	BJ2	BJ2
		328-2R27		BJ2	BJ2
		328-2R28		BJ2	BJ2
		328-2R29		BJ2	BJ2
		328-2R30		BJ2	BJ2
		328-2R31		BJ2	BJ2
		328-2R32		BJ2	BJ2
		328-2R33		BJ2	BJ2
		328-2R34		BJ1	BJ1
		328-2R35		BJ2	BJ2
		328-2R36		NA	NA
		328-2R37		NA	NA
		328-2R38		BJ2	BJ2
		328-2R39		BJ2	BJ2
		328-2R40		BJ2	BJ2
		328-2R41		BJ1	BJ2
		328-2R42		BJ1	BJ1
		328-2R43		BJ1	BJ1
		328-2R44		BJ1	BJ1
		328-2R45		BJ1	BJ2
		328-2R46		BJ1	BJ1
		328-2R47		BJ2	BJ2
		328-2R48		BJ1	BJ2
		328-2R49		BJ1	BJ2
		328-2R50		BJ2	BJ2
	329-2R	329-2R1	KM3	BJ1	BJ1
		329-2R2		BJ1	BJ1
		329-2R3		BJ1	BJ1
		329-2R4		BJ1	BJ1
		329-2R5		BJ1	BJ1
		329-2R6		BJ1	BJ1
		329-2R7		BJ1	BJ1
		329-2R8		BJ1	BJ1
		329-2R9		BJ1	BJ1
		329-2R10		BJ1	BJ1
		329-2R11		BJ1	BJ1
		329-2R12		BJ1	BJ1
		329-2R13		BJ1	BJ1
		329-2R14		BJ1	BJ1
		329-2R15		BJ1	BJ1
		329-2R16		BJ1	BJ1
		329-2R17		BJ1	BJ1
		329-2R18		BJ1	BJ1
		329-2R19		BJ1	BJ1
		329-2R20		BJ1	BJ1
		329-2R21		BJ1	BJ1
		329-2R22		BJ1	BJ1
		329-2R23		BJ1	BJ1
		329-2R24		BJ1	BJ1
		329-2R25		BJ1	BJ1
		329-2R26	DT1	BJ1	BJ1
		329-2R27		BJ1	BJ1
		329-2R28		BJ1	BJ2
		329-2R29		BJ1	BJ1
		329-2R30		BJ1	BJ2
		329-2R31		BJ1	BJ2
		329-2R32		BJ1	BJ2
		329-2R33		BJ1	BJ1
		329-2R34		BJ1	BJ2
		329-2R35		BJ1	BJ1
		329-2R36		BJ1	BJ2
		329-2R37		BJ1	BJ2
		329-2R38		BJ1	BJ1
		329-2R39		BJ1	BJ2
		329-2R40		BJ1	BJ2
		329-2R41		BJ1	BJ1
		329-2R42		BJ1	BJ2
		329-2R43		BJ2	BJ2
		329-2R44		BJ1	BJ1
		329-2R45		BJ1	BJ1
		329-2R46		BJ1	BJ1
		329-2R47		BJ1	BJ1
		329-2R48		BJ1	BJ1
		329-2R49		BJ1	BJ1
		329-2R50		BJ2	BJ2
	404-2R	404-2R1	DT1	BJ2	BJ2
		404-2R2		BJ2	BJ2
		404-2R3		BJ1	BJ2
		404-2R4		BJ1	BJ2
		404-2R5		BJ2	BJ2
		404-2R6		BJ1	BJ1
		404-2R7		BJ1	BJ1
		404-2R8		BJ1	BJ1
		404-2R9		BJ1	BJ1
		404-2R10		BJ1	BJ1
		404-2R11		BJ2	BJ2
		404-2R12		BJ2	BJ2
		404-2R13		BJ2	BJ2
		404-2R14		BJ1	BJ2
		404-2R15		BJ1	BJ2
		404-2R16		BJ1	BJ2
		404-2R17		BJ1	BJ2
		404-2R18		BJ1	BJ2
		404-2R19		BJ1	BJ2
		404-2R20		BJ1	BJ2
		404-2R21		BJ1	BJ2
		404-2R22		BJ1	BJ2
		404-2R23		BJ1	BJ2
		404-2R24		BJ1	BJ2
		404-2R25		BJ1	BJ2
		404-2R26	CB1	BJ3	BJ11
		404-2R27		BJ3	BJ12
		404-2R28		BJ3	BJ11
		404-2R29		BJ3	BJ11
		404-2R30		BJ3	BJ11
		404-2R31		BJ3	BJ11
		404-2R32		BJ3	BJ12
		404-2R33		BJ3	BJ11
		404-2R34		BJ11	BJ12
		404-2R35		BJ11	BJ12
		404-2R36		BJ3	BJ11
		404-2R37		BJ11	BJ11
		404-2R38		BJ3	BJ11
		404-2R39		BJ3	BJ11
		404-2R40		BJ3	BJ11
		404-2R41		BJ3	BJ11
		404-2R42		BJ11	BJ11
		404-2R43		BJ3	BJ11
		404-2R44		BJ3	BJ11
		404-2R45		BJ3	BJ11
		404-2R46		BJ3	BJ12
		404-2R47		BJ3	BJ12
		404-2R48		BJ11	BJ11
		404-2R49		BJ11	BJ11
		404-2R50		BJ11	BJ11
	520-1L	520-1L1	OM1	BJ1	BJ1
		520-1L2		BJ1	BJ1
		520-1L3		BJ1	BJ1
		520-1L4		BJ1	BJ1
		520-1L5		BJ1	BJ1
		520-1L6		BJ1	BJ1
		520-1L7		BJ1	BJ1
		520-1L8		BJ1	BJ10
		520-1L9		BJ1	BJ1
		520-1L10		BJ1	BJ1
		520-1L11		BJ1	BJ1
		520-1L12		BJ1	BJ1
		520-1L13		BJ1	BJ1
		520-1L14		BJ1	BJ1
		520-1L15		BJ1	BJ1
		520-1L16		BJ1	BJ1
		520-1L17		BJ1	BJ1
		520-1L18		BJ1	BJ10
		520-1L19		BJ1	BJ1
		520-1L20		BJ1	BJ1
		520-1L21		BJ1	BJ1
		520-1L22		BJ1	BJ1
		520-1L23		BJ1	BJ1
		520-1L24		BJ1	BJ1
		520-1L25		BJ1	BJ10
		520-1L26	DT1	BJ1	BJ1
		520-1L27		BJ2	BJ2
		520-1L28		BJ2	BJ2
		520-1L29		BJ1	BJ2
		520-1L30		BJ1	BJ2
		520-1L31		BJ1	BJ2
		520-1L32		BJ2	BJ2
		520-1L33		BJ2	BJ2
		520-1L34		BJ2	BJ2
		520-1L35		BJ1	BJ2
		520-1L36		BJ1	BJ2
		520-1L37		BJ1	BJ2
		520-1L38		BJ2	BJ2
		520-1L39		BJ2	BJ2
		520-1L40		BJ2	BJ2
		520-1L41		BJ2	BJ2
		520-1L42		BJ1	BJ2
		520-1L43		BJ1	BJ2
		520-1L44		BJ1	BJ2
		520-1L45		BJ1	BJ2
		520-1L46		BJ1	BJ2
		520-1L47		BJ2	BJ2
		520-1L48		BJ2	BJ2
		520-1L49		BJ2	BJ2
		520-1L50		BJ2	BJ2
f+m	422-1L	422-1L1	RS1	BJ4	BJ4
		422-1L2		BJ4	BJ4
		422-1L3		BJ4	BJ4
		422-1L4		BJ4	BJ4
		422-1L5		BJ4	BJ4
		422-1L6		BJ4	BJ4
		422-1L7		BJ4	BJ4
		422-1L8		BJ4	BJ4
		422-1L9		BJ4	BJ4
		422-1L10		BJ4	BJ4
		422-1L11		BJ4	BJ4
		422-1L12		BJ4	BJ4
		422-1L13		BJ4	BJ4
		422-1L14		BJ4	BJ4
		422-1L15		BJ4	BJ4
		422-1L16		BJ4	BJ4
		422-1L17		BJ4	BJ4
		422-1L18		BJ4	BJ4
		422-1L19		BJ4	BJ4
		422-1L20		BJ4	BJ4
		422-1L21		BJ4	BJ4
		422-1L22		BJ4	BJ4
		422-1L23		BJ4	BJ4
		422-1L24		BJ4	BJ4
		422-1L25		BJ4	BJ4
		422-1L26	DT2	BJ2	BJ2
		422-1L27		BJ1	BJ2
		422-1L28		BJ1	BJ2
		422-1L29		BJ2	BJ2
		422-1L30		BJ1	BJ2
		422-1L31		BJ1	BJ2
		422-1L32		BJ1	BJ2
		422-1L33		BJ1	BJ2
		422-1L34		BJ1	BJ2
		422-1L35		BJ1	BJ2
		422-1L36		BJ2	BJ2
		422-1L37		BJ2	BJ2
		422-1L38		BJ1	BJ2
		422-1L39		BJ1	BJ1
		422-1L40		BJ1	BJ1
		422-1L41		BJ2	BJ2
		422-1L42		BJ2	BJ2
		422-1L43		BJ2	BJ2
		422-1L44		BJ1	BJ2
		422-1L45		BJ1	BJ2
		422-1L46		BJ1	BJ2
		422-1L47		BJ2	BJ2
		422-1L48		BJ1	BJ2
		422-1L49		BJ1	BJ2
		422-1L50		BJ2	BJ2
	422-1R	422-1R1	CB1	BJ3	BJ3
		422-1R2		BJ3	BJ3
		422-1R3		BJ3	BJ3
		422-1R4		BJ3	BJ11
		422-1R5		BJ3	BJ3
		422-1R6		BJ3	BJ3
		422-1R7		BJ3	BJ3
		422-1R8		BJ3	BJ3
		422-1R9		NA	NA
		422-1R10		NA	NA
		422-1R11		NA	BJ3
		422-1R12		NA	BJ12
		422-1R13		BJ3	BJ11
		422-1R14		BJ11	BJ11
		422-1R15		BJ11	BJ11
		422-1R16		BJ11	BJ11
		422-1R17		BJ3	BJ12
		422-1R18		BJ11	BJ11
		422-1R19		BJ3	BJ3
		422-1R20		BJ11	BJ11
		422-1R21		BJ3	BJ12
		422-1R22		BJ11	BJ12
		422-1R23		BJ11	BJ12
		422-1R24		BJ11	BJ11
		422-1R25		NA	NA
		422-1R26	DT2	BJ1	BJ2
		422-1R27		BJ2	BJ2
		422-1R28		BJ2	BJ2
		422-1R29		BJ2	BJ2
		422-1R30		BJ2	BJ2
		422-1R31		BJ1	BJ2
		422-1R32		BJ2	BJ2
		422-1R33		BJ2	BJ2
		422-1R34		BJ1	BJ2
		422-1R35		BJ1	BJ2
		422-1R36		Bj1	BJ1
		422-1R37		BJ2	BJ2
		422-1R38		BJ1	BJ2
		422-1R39		BJ1	BJ1
		422-1R40		BJ1	BJ1
		422-1R41		BJ1	BJ1
		422-1R42		BJ1	BJ2
		422-1R43		BJ2	BJ2
		422-1R44		BJ1	BJ2
		422-1R45		NA	NA
		422-1R46		BJ1	BJ1
		422-1R47		BJ2	BJ2
		422-1R48		BJ1	BJ2
		422-1R49		BJ1	BJ2
		422-1R50		NA	NA
	430-2R	430-2R1	NK1	BJ1	BJ1
		430-2R2		BJ1	BJ1
		430-2R3		BJ3	BJ13
		430-2R4		BJ1	BJ1
		430-2R5		BJ3	BJ13
		430-2R6		BJ3	BJ13
		430-2R7		BJ1	BJ13
		430-2R8		BJ1	BJ1
		430-2R9		BJ1	BJ3
		430-2R10		BJ1	BJ3
		430-2R11		BJ1	BJ3
		430-2R12		BJ1	BJ1
		430-2R13		BJ1	BJ3
		430-2R14		BJ1	BJ3
		430-2R15		BJ1	BJ1
		430-2R16		BJ1	BJ1
		430-2R17		BJ1	BJ3
		430-2R18		BJ1	BJ3
		430-2R19		BJ1	BJ1
		430-2R20		BJ1	BJ1
		430-2R21		BJ1	BJ1
		430-2R22		BJ1	BJ1
		430-2R23		BJ1	BJ3
		430-2R24		BJ1	BJ1
		430-2R25		BJ1	BJ3
		430-2R26	DT2	BJ1	BJ2
		430-2R27		BJ1	BJ2
		430-2R28		BJ2	BJ2
		430-2R29		BJ2	BJ2
		430-2R30		BJ1	BJ2
		430-2R31		BJ2	BJ2
		430-2R32		BJ1	BJ2
		430-2R33		BJ1	BJ2
		430-2R34		BJ1	BJ1
		430-2R35		BJ2	BJ2
		430-2R36		BJ1	BJ1
		430-2R37		BJ2	BJ2
		430-2R38		BJ2	BJ2
		430-2R39		BJ1	BJ2
		430-2R40		BJ2	BJ2
		430-2R41		BJ1	BJ2
		430-2R42		BJ2	BJ2
		430-2R43		BJ2	BJ2
		430-2R44		BJ1	BJ2
		430-2R45		BJ2	BJ2
		430-2R46		BJ1	BJ2
		430-2R47		BJ2	BJ2
		430-2R48		BJ1	BJ2
		430-2R49		BJ1	BJ2
		430-2R50		BJ1	BJ1
	507-2L	507-2L1	ES2	BJ1	BJ1
		507-2L2		BJ1	BJ1
		507-2L3		BJ1	BJ1
		507-2L4		BJ1	BJ1
		507-2L5		BJ1	BJ5
		507-2L6		BJ1	BJ5
		507-2L7		BJ1	BJ1
		507-2L8		BJ1	BJ5
		507-2L9		BJ1	BJ1
		507-2L10		BJ1	BJ1
		507-2L11		BJ1	BJ1
		507-2L12		BJ1	BJ1
		507-2L13		BJ1	BJ5
		507-2L14		BJ1	BJ5
		507-2L15		BJ1	BJ5
		507-2L16		BJ1	BJ1
		507-2L17		BJ1	BJ5
		507-2L18		BJ1	BJ5
		507-2L19		BJ1	BJ5
		507-2L20		BJ1	BJ5
		507-2L21		BJ1	BJ5
		507-2L22		BJ1	BJ1
		507-2L23		BJ1	BJ1
		507-2L24		BJ1	BJ1
		507-2L25		BJ1	BJ5
		507-2L26	DT2	BJ2	BJ2
		507-2L27		BJ2	BJ2
		507-2L28		BJ2	BJ2
		507-2L29		BJ2	BJ2
		507-2L30		BJ2	BJ2
		507-2L31		BJ2	BJ2
		507-2L32		BJ1	BJ2
		507-2L33		BJ2	BJ2
		507-2L34		BJ1	BJ2
		507-2L35		BJ1	BJ2
		507-2L36		BJ1	BJ2
		507-2L37		BJ1	BJ2
		507-2L38		BJ1	BJ2
		507-2L39		BJ1	BJ2
		507-2L40		BJ1	BJ2
		507-2L41		BJ1	BJ2
		507-2L42		BJ1	BJ2
		507-2L43		BJ1	BJ2
		507-2L44		BJ1	BJ2
		507-2L45		BJ1	BJ2
		507-2L46		BJ1	BJ2
		507-2L47		BJ1	BJ2
		507-2L48		BJ1	BJ1
		507-2L49		BJ2	BJ2
		507-2L50		BJ2	BJ2
	513-2L	513-2L1	NK2	BJ1	BJ1
		513-2L2		BJ1	BJ1
		513-2L3		BJ1	BJ1
		513-2L4		BJ1	BJ3
		513-2L5		BJ1	BJ1
		513-2L6		BJ1	BJ1
		513-2L7		BJ1	BJ1
		513-2L8		BJ1	BJ1
		513-2L9		BJ1	BJ1
		513-2L10		BJ1	BJ3
		513-2L11		BJ1	BJ1
		513-2L12		BJ1	BJ3
		513-2L13		BJ1	BJ1
		513-2L14		BJ1	BJ1
		513-2L15		BJ1	BJ1
		513-2L16		BJ1	BJ1
		513-2L17		BJ1	BJ1
		513-2L18		BJ1	BJ1
		513-2L19		BJ1	BJ1
		513-2L20		BJ1	BJ1
		513-2L21		BJ1	BJ1
		513-2L22		BJ1	BJ1
		513-2L23		BJ1	BJ3
		513-2L24		BJ1	BJ1
		513-2L25		BJ1	BJ1
		513-2L26	DT1	BJ1	BJ2
		513-2L27		BJ1	BJ1
		513-2L28		BJ1	BJ1
		513-2L29		BJ1	BJ1
		513-2L30		BJ1	BJ2
		513-2L31		BJ1	BJ2
		513-2L32		BJ1	BJ2
		513-2L33		BJ1	BJ2
		513-2L34		BJ1	BJ2
		513-2L35		BJ1	BJ2
		513-2L36		BJ1	BJ2
		513-2L37		BJ1	BJ2
		513-2L38		BJ1	BJ1
		513-2L39		BJ1	BJ1
		513-2L40		BJ1	BJ1
		513-2L41		BJ1	BJ1
		513-2L42		BJ1	BJ1
		513-2L43		BJ1	BJ1
		513-2L44		BJ1	BJ2
		513-2L45		BJ1	BJ2
		513-2L46		BJ1	BJ2
		513-2L47		BJ1	BJ2
		513-2L48		BJ1	BJ2
		513-2L49		BJ1	BJ2
		513-2L50		BJ1	BJ1
	513-2R	513-2R1	ES2	BJ1	BJ5
		513-2R2		BJ1	BJ5
		513-2R3		BJ1	BJ5
		513-2R4		BJ1	BJ1
		513-2R5		BJ1	BJ5
		513-2R6		BJ1	BJ5
		513-2R7		BJ1	BJ5
		513-2R8		BJ1	BJ5
		513-2R9		BJ1	BJ5
		513-2R10		BJ1	BJ5
		513-2R11		BJ1	BJ5
		513-2R12		BJ1	BJ1
		513-2R13		BJ1	BJ5
		513-2R14		BJ1	BJ5
		513-2R15		BJ1	BJ5
		513-2R16		BJ1	BJ5
		513-2R17		BJ1	BJ5
		513-2R18		BJ1	BJ5
		513-2R19		BJ1	BJ1
		513-2R20		BJ1	BJ5
		513-2R21		BJ1	BJ5
		513-2R22		BJ1	BJ5
		513-2R23		BJ1	BJ5
		513-2R24		BJ1	BJ1
		513-2R25		BJ1	BJ1
		513-2R26	DT1	BJ1	BJ2
		513-2R27		BJ1	BJ2
		513-2R28		BJ1	BJ2
		513-2R29		BJ1	BJ2
		513-2R30		BJ1	BJ2
		513-2R31		BJ1	BJ2
		513-2R32		BJ1	BJ2
		513-2R33		BJ1	BJ2
		513-2R34		BJ1	BJ2
		513-2R35		BJ1	BJ2
		513-2R36		BJ1	BJ2
		513-2R37		BJ1	BJ2
		513-2R38		BJ1	BJ2
		513-2R39		BJ1	BJ2
		513-2R40		BJ1	BJ2
		513-2R41		BJ1	BJ2
		513-2R42		BJ1	BJ2
		513-2R43		BJ1	BJ2
		513-2R44		BJ1	BJ2
		513-2R45		BJ1	BJ2
		513-2R46		BJ1	BJ2
		513-2R47		BJ1	BJ2
		513-2R48		BJ1	BJ2
		513-2R49		BJ1	BJ2
		513-2R50		BJ1	BJ2
